# Physical laws predict methane hotspots in global mountain waters

**DOI:** 10.64898/2026.07.31.740466

**Authors:** Dan Zhu, Irfan Rashid, Katey Walter Anthony, Shujuan Tong, Nabin Bhattarai, Xin Zou, Srijana Joshi, McKenzie Kuhn, Jianliang Liu, Haibo Jiang, Huai Chen, Ning Wu

**Affiliations:** Chengdu Institute of Biology, Chinese Academy of Sciences, Chengdu 610041, China; Zoige Wetland Ecosystem Research Station, Chinese Academy of Sciences, Hongyuan 624400, China; Department of Botany, University of Kashmir, Srinagar, J&K, 190006, India; Water and Environmental Research Center, University of Alaska Fairbanks, Fairbanks 755860, Alaska, USA; International Centre for Integrated Mountain Development, Kathmandu GPO Box 3226, Nepal; Department of Geography, University of British Columbia, Vancouver V6T 1Z4, BC, Canada

**Author notes:** Corresponding author: Dan Zhu, Haibo Jiang, Huai Chen, Ning Wu, Corresponding author’s emails, and; 00862882890288.

**Keywords:** mountain aquatic ecosystem, atmospheric pressure, methane-containing bubbles, positive feedback, climate change mitigation

## Abstract

Accurate accounting of aquatic methane emissions is critical for climate change mitigation, yet current global budgets overlook a key driver: the elevation-regulated atmospheric pressure. Here, we present the first large-scale investigation of methane ebullition across 164 shallow waters spanning elevations from sea level to 4886 meters. We demonstrate that ebullition rate increases with elevation-over four times higher at >3000 m a.s.l. than at sea level-due to two synergistic, pressure-dependent physical mechanisms: a ‘degas’ effect (enhanced bubble formation) and a ‘trigger’ effect (facilitated bubble ascent). Independent theoretical prediction of the combined effects shows near-perfect agreement with the empirical elevation trend, quantitatively confirming that these physical mechanisms are the primary drivers of enhanced ebullition at high elevations. Our findings reveal that mountain aquatic ecosystems represent unaccounted methane hotspots that have been systematically underestimated in global inventories.We therefore call for urgent integration of these ecosystems into IPCC assessments and targeted mountain mitigation and sustainable management strategies.
