## Supplemental Table 1-4 for "Physical laws predict methane hotspots in global mountain waters"

### Sheet: Table S1
Country	No. of lakes	Latitude	Longitude	Elevation, m a.s.l.	Lake type	Lake bottom	Sampling period	Mean water depth, m	Mean water temperature, oC	Ebullition measurement method	Mean ebullition rate, mg CH4 m-2 d-1	Diffusive measurement method	Mean diffusive rate, mg CH4 m-2 d-1	Reference
Sweden	1	68.35	19.03	382	PP	P	June-September	0.35	10.2	BT	4.5	nd	nd	Burke et al. 2019 (61)
Sweden	1	68.35	19.03	389	PP	P	June-September	0.41	10	BT	3.6	nd	nd	Burke et al. 2019 (61)
Sweden	1	68.35	19.03	385	PP	P	June-September	0.85	5.8	BT	53.4	nd	nd	Burke et al. 2019 (61)
Sweden	1	68.35	19.03	385	PP	P	June-September	0.43	8	BT	40.9	nd	nd	Burke et al. 2019 (61)
Sweden	1	68.35	19.03	382	PP	P	June-September	0.47	11.6	BT	22.5	nd	nd	Burke et al. 2019 (61)
Sweden	1	68.35	19.03	381	PP	P	June-September	0.41	12.2	BT	21.6	nd	nd	Burke et al. 2019 (61)
Canada	10	48.38	-71.42	185	PP	O	June-October	0.9	24	BT	72.3	CH	67.2	DelSontro et al. 2016 (22)
Canada	1	55.55	-98.01	209	BP	P	May-September	2.3	nd	BT	83.8	CH	139.2	Dove et al. 1999 (62)
Sweden	1	68.35	18.97	381	PP	P	June-October	0.16	nd	CH	39.4	CH	160.7	Kuhn et al. 2018 (63)
Sweden	1	68.35	18.97	381	PP	P	June-October	0.21	nd	CH	118.8	CH	28.9	Kuhn et al. 2018 (63)
Sweden	1	68.36	19.05	358	PP	P	June-October	0.33	nd	CH	258.7	CH	13.3	Kuhn et al. 2018 (63)
Sweden	1	68.36	19.05	358	PP	P	June-October	1.25	nd	CH	90.3	CH	117	Kuhn et al. 2018 (63)
Sweden	1	68.35	19.05	382	PP	P	June-October	0.52	nd	CH	171.4	CH	9.6	Kuhn et al. 2018 (63)
Sweden	1	68.35	19.05	382	PP	P	June-October	0.27	nd	CH	126	CH	113.9	Kuhn et al. 2018 (63)
Sweden	1	68.35	19.05	382	PP	P	June-October	0.37	nd	CH	41.7	CH	50.5	Kuhn et al. 2018 (63)
Sweden	1	68.36	19.05	358	PP	P	June-October	0.48	nd	CH	261.5	CH	76.3	Kuhn et al. 2018 (63)
Canada	1	67.37	-134.86	25	PP	P	June-September	1.75	16.8143	BT	39.1	CH	12.7	Kuhn et al. 2021 (31)
Canada	1	59.23	-117.46	323	PP	P	May-October	1.2	18.5857	BT	45.1	CH	41.3	Kuhn et al. 2021 (31)
Canada	1	67.47	-134.69	17	PP	P	June-September	1.2	13.5556	BT	6.6	CH	7.5	Kuhn et al. 2021 (31)
Canada	1	67.45	-134.76	29	PP	P	June-September	2.5	13.0889	BT	0.8	CH	4.3	Kuhn et al. 2021 (31)
Canada	1	67.37	-134.86	25	PP	P	June-September	1.5	14.0556	BT	1	CH	5.6	Kuhn et al. 2021 (31)
Canada	1	67.36	-134.83	29	PP	P	June-September	2	13.3444	BT	2.2	CH	6.1	Kuhn et al. 2021 (31)
Canada	1	59.48	-117.18	307	PP	P	May-October	1	21.0429	BT	75.5	CH	78.3	Kuhn et al. 2021 (31)
Canada	1	59.45	-117.27	318	PP	P	May-October	2.5	18.18	BT	31.5	CH	28.8	Kuhn et al. 2021 (31)
Canada	1	59.48	-117.18	308	PP	P	May-October	0.8	22.3286	BT	94.2	CH	86.4	Kuhn et al. 2021 (31)
Canada	1	59.35	-117.32	310	PP	P	May-October	0.75	21.6286	BT	0.4	CH	10.4	Kuhn et al. 2021 (31)
Canada	1	55.98	-115.19	654	PP	P	May-October	2	18.375	BT	42.9	CH	44.3	Kuhn et al. 2021 (31)
Canada	1	56.01	-115.37	646	PP	P	May-October	0.8	18.6429	BT	14.5	CH	77.5	Kuhn et al. 2021 (31)
Canada	1	56.01	-115.35	642	PP	P	May-October	1.5	16.42	BT	9.5	CH	13.2	Kuhn et al. 2021 (31)
Canada	1	56.07	-115.48	670	PP	P	May-October	0.85	19.3667	BT	8	CH	11.4	Kuhn et al. 2021 (31)
Canada	1	56.02	-115.38	648	PP	P	May-October	1.5	18.3857	BT	27.6	CH	43.8	Kuhn et al. 2021 (31)
Canada	1	63.15	-123.25	221	PP	P	June-September	3.5	16.9714	BT	3.2	CH	16.7	Kuhn et al. 2021 (31)
Canada	1	63.15	-123.25	221	PP	P	June-September	1.1	18.1571	BT	14.9	CH	20	Kuhn et al. 2021 (31)
Canada	1	63.15	-123.25	222	PP	P	June-September	0.8	17	BT	27.9	CH	25.6	Kuhn et al. 2021 (31)
Canada	1	63.15	-123.25	220	PP	P	June-September	1.5	20.7	BT	13.6	CH	12.5	Kuhn et al. 2021 (31)
Russia	1	60.9	69.65	18.964	PP	O	July-August	3.7	18.4	BT	2.4	CH	12	Sabrekov et al. 2017 (64)
Russia	1	60.9	69.65	19.431	PP	O	July-August	1.5	19	BT	0.24	CH	4.8	Sabrekov et al. 2017 (64)
Russia	1	56.8	82.75	120.836	PP	P	July-August	0.9	22.9	BT	110.93	CH	213.6	Sabrekov et al. 2017 (64)
Russia	1	56.8	82.75	120.798	PP	P	July-August	1.6	20.1	BT	145.07	CH	177.6	Sabrekov et al. 2017 (64)
Russia	1	56.8	82.75	121.889	PP	P	July-August	2.3	14.5	BT	74.67	CH	122.4	Sabrekov et al. 2017 (64)
USA	1	66.95	-150.39	400.707	GP	U	June-July	1.8	17	BT	18.27	WS	20.19	Sepulveda-Jauregui et al. 2015 (65)
USA	1	67.14	-150.37	330.292	GP	U	June-July	1.4	18.5	BT	49.04	WS	96.15	Sepulveda-Jauregui et al. 2015 (65)
USA	1	63.84	-149.04	549.555	GP	Y	June-July	3.1	12	BT	16.15	WS	37.69	Sepulveda-Jauregui et al. 2015 (65)
USA	1	69.58	-148.64	147.269	T	Y	June-July	2.2	15.7	BT	1.92	WS	19.23	Sepulveda-Jauregui et al. 2015 (65)
USA	1	60.7	-151.32	22.791	GP	U	June-July	3	17.4	BT	2.09	nd	nd	Sepulveda-Jauregui et al. 2015 (65)
USA	1	68.76	-148.84	486.263	GP	U	June-July	1.5	18.4	BT	28.85	WS	30.77	Sepulveda-Jauregui et al. 2015 (65)
USA	1	67.14	-150.65	310.147	GP	U	June-July	3	17.3	BT	89.42	WS	43.27	Sepulveda-Jauregui et al. 2015 (65)
USA	1	67.67	-149.72	446.661	U	U	June-July	2.5	15.7	BT	98.08	nd	nd	Sepulveda-Jauregui et al. 2015 (65)
USA	1	63.85	-148.97	454.046	GP	Y	June-July	0.5	15.3	BT	11.54	WS	17.69	Sepulveda-Jauregui et al. 2015 (65)
USA	1	64.87	-147.9	165.329	T	Y	June-July	2.1	7.8	BT	137.09	WS	29.14	Sepulveda-Jauregui et al. 2015 (65)
USA	1	64.86	-147.87	147.982	T	Y	June-July	1.1	17.6	BT	364.24	WS	20.53	Sepulveda-Jauregui et al. 2015 (65)
USA	1	65.03	-147.7	224.508	T	Y	June-July	3.3	9.5	BT	176.16	WS	31.79	Sepulveda-Jauregui et al. 2015 (65)
USA	1	61.23	-165.63	1	T	O	June-September	2.4	nd	BT	3.6	nd	nd	Walter Anthony and Anthony 2013 (66)
USA	1	64.92	-147.85	201	T	Y	June-September	3.3	16.64	BT	78.3	nd	nd	Walter Anthony and Anthony 2013 (66)
Sweden	1	68.21	19.02	794	GP	O	June-September	1.3	12.5	BT	22	nd	nd	Wik et al. 2013 (58)
China	1	33.1	102.03	3430	PP	P	May-September	0.5	16.4045	CH	778.8	CH	54.2	Zhu et al. 2016 (29)
Nepal	1	27.8	85.45	2089	U	M	July-October	0.2	19.9546	CH	461.6	CH	62.8a	This Study
China	1	40.92	108.83	1018	U	U	May-October	0.7	20.3333	BT	55	CH	10.6	Zhang et al. 2023 (31)
China	10	34.82	92.91	4500	T	M	June-September	1.6	11.1333	CH	183.7	WS	40.3	Wang et al. 2021 (33)
China	4	35.1	94.2	4406	T	M	May-October	0.2	nd	CH	347.318	WS	61.2914	Yang et al. 2023 (5)
China	4	31.3	91.9	4497	T	M	May-October	0.4	nd	CH	308.093	WS	54.3694	Yang et al. 2023 (5)
China	4	38.7	99.3	3443	T	M	May-October	0.2	nd	CH	208.403	WS	112.217	Yang et al. 2023 (5)
China	4	34.9	94.7	4396	T	M	May-October	1.5	nd	CH	135.928	WS	23.9872	Yang et al. 2023 (5)
China	4	32.8	95	4498	T	O	May-October	0.2	nd	CH	111.461	WS	19.6697	Yang et al. 2023 (5)
China	4	34.5	99.2	4321	T	O	May-October	0.9	nd	CH	427.202	WS	75.3886	Yang et al. 2023 (5)
China	4	34.8	99	4633	T	O	May-October	0.2	nd	CH	299.64	WS	52.8777	Yang et al. 2023 (5)
China	4	37.8	101.1	3600	T	O	May-October	1.7	nd	CH	157.092	WS	84.5878	Yang et al. 2023 (5)
China	4	37.5	100.3	3820	T	P	May-October	0.3	nd	CH	85.2931	WS	45.9271	Yang et al. 2023 (5)
China	4	34.1	92.3	4725	T	O	May-October	0.4	nd	CH	330.881	WS	58.3907	Yang et al. 2023 (5)
China	4	34.8	92.9	4628	T	M	May-October	0.2	nd	CH	174.355	WS	30.7686	Yang et al. 2023 (5)
China	4	32.6	91.9	5014	T	M	May-October	0.4	nd	CH	131.974	WS	23.2895	Yang et al. 2023 (5)
China	4	33.9	97.3	4508	T	M	May-October	0.4	nd	CH	99.1355	WS	17.4945	Yang et al. 2023 (5)
China	4	35.1	98.7	4419	T	O	May-October	0.7	nd	CH	533.53	WS	94.1523	Yang et al. 2023 (5)
China	4	34.2	97.8	4576	T	O	May-October	1.2	nd	CH	250.688	WS	44.2391	Yang et al. 2023 (5)
China	4	34.2	96	4653	T	O	May-October	1.2	nd	CH	102.892	WS	18.1574	Yang et al. 2023 (5)
China	4	34.1	99.3	4405	T	O	May-October	1.2	nd	CH	243.599	WS	42.988	Yang et al. 2023 (5)
China	4	33.7	97.1	4437	T	P	May-October	1.6	nd	CH	184.623	WS	32.5805	Yang et al. 2023 (5)
China	4	34.8	98.4	4219	T	M	May-October	0.3	nd	CH	160.94	WS	28.4012	Yang et al. 2023 (5)
China	4	33.1	91.9	4886	T	M	May-October	0.3	nd	CH	205.759	WS	36.3105	Yang et al. 2023 (5)
China	4	32.2	91.7	4806	T	M	May-October	0.4	nd	CH	156.627	WS	27.64	Yang et al. 2023 (5)
China	4	34.6	98	4181	T	M	May-October	0.2	nd	CH	388.432	WS	68.5468	Yang et al. 2023 (5)

### Sheet: Table S2
		Elevation, m (plus hydrostatic pressure of 0.5 m, hpa)
		0 (106230)	500 (100362)	1000 (94853)	1500 (89453)	2000 (84390)	2500 (79576)	3000 (75862)	3500 (70656)	4000 (66530)	4500 (62618)	5000 (58909)	6000 (52068)
Temperature, ℃	0	2.46984	2.34331	2.22526	2.11504	2.01202	1.91565	1.82544	1.74093	1.66169	1.58736	1.51758	1.45204
	2	2.33367	2.21411	2.10257	1.99842	1.90108	1.81003	1.72479	1.64493	1.57007	1.49983	1.4339	1.37198
	4	2.2058	2.09279	1.98736	1.88892	1.79691	1.71084	1.63027	1.55479	1.48403	1.41764	1.35532	1.29679
	6	2.08043	1.97385	1.87441	1.78156	1.69478	1.6136	1.53761	1.46642	1.39968	1.33706	1.27828	1.22308
	8	1.96287	1.8623	1.76848	1.68088	1.599	1.52241	1.45072	1.38355	1.32057	1.2615	1.20604	1.15396
	10	1.85106	1.75623	1.66775	1.58513	1.50792	1.43569	1.36808	1.30474	1.24535	1.18964	1.13734	1.08822
	12	1.76479	1.67438	1.59002	1.51126	1.43764	1.36878	1.30432	1.24392	1.1873	1.13419	1.08433	1.0375
	14	1.64385	1.55962	1.48105	1.40768	1.33911	1.27497	1.21492	1.15867	1.10593	1.05645	1.01001	0.96639
	16	1.54797	1.46866	1.39467	1.32558	1.26101	1.2006	1.14406	1.09109	1.04142	0.99483	0.9511	0.91002
	18	1.45706	1.38241	1.31276	1.24772	1.18694	1.13009	1.07687	1.027	0.98026	0.9364	0.89523	0.85657
	20	1.37085	1.30061	1.23509	1.1739	1.11671	1.06322	1.01315	0.96624	0.92225	0.88099	0.84226	0.80588
	22	1.21181	1.14972	1.0918	1.03771	0.98716	0.93987	0.8956	0.85413	0.81525	0.77878	0.74454	0.71238

### Sheet: Table S3
		Elevation, m (plus hydrostatic pressure of 0.5 m, hpa)
		6000 (52068)	5000 (58909)	4500 (62618)	4000 (66530)	3500 (70656)	3000 (75862)	2500 (79576)	2000 (84390)	1500 (89453)	1000 (94853)	500 (100362)	0 (106230)
Pressure variation，hPa	0	1.91061	1.68746	1.59668	1.51187	1.4325	1.34177	1.28868	1.22346	1.16226	1.10381	1.05079	1
	400	2.07899	1.82288	1.71429	1.61479	1.52314	1.42108	1.36015	1.28737	1.21962	1.15546	1.09752	1.04237
	800	2.24737	1.95829	1.83191	1.71771	1.61379	1.50039	1.43162	1.35127	1.27699	1.20711	1.14425	1.08474
	1200	2.41575	2.09371	1.94953	1.82063	1.70443	1.5797	1.50309	1.41517	1.33436	1.25875	1.19098	1.12712
	1600	2.58413	2.22913	2.06714	1.92355	1.79508	1.65902	1.57456	1.47908	1.39173	1.3104	1.23771	1.16949
	2000	2.75251	2.36454	2.18476	2.02647	1.88572	1.73833	1.64603	1.54298	1.4491	1.36204	1.28444	1.21186
	2400	2.92089	2.49996	2.30237	2.12939	1.97636	1.81764	1.7175	1.60688	1.50647	1.41369	1.33117	1.25423
	2800	3.08927	2.63538	2.41999	2.23231	2.06701	1.89695	1.78896	1.67079	1.56384	1.46533	1.3779	1.2966
	3200	3.25765	2.77079	2.5376	2.33524	2.15765	1.97627	1.86043	1.73469	1.62121	1.51698	1.42463	1.33897
	3600	3.42603	2.90621	2.65522	2.43816	2.2483	2.05558	1.9319	1.7986	1.67858	1.56862	1.47135	1.38135
	4000	3.59441	3.04162	2.77283	2.54108	2.33894	2.13489	2.00337	1.8625	1.73595	1.62027	1.51808	1.42372
	4400	3.76279	3.17704	2.89045	2.644	2.42958	2.2142	2.07484	1.9264	1.79332	1.67191	1.56481	1.46609

### Sheet: Table S4
Source_ID	Site_ID	Elevation_m	Eb_CH4_Flux_Mean	Diffusive_CH4_Flux_Mean	Concentration	Temperture
2251	1384	35	9.16457	3.24189
2251	1389	34	13.591	1.24688
2251	1390	33.995	31.5461	2.80548
2251	1396	29.7196	0.810472	1.93266
2251	1397	49.0001	22.4438	0.187032
2251	1398	33.9933	18.7655	3.80298
2283	1928	4550	3.59658	0.535388	0.163271	4.5
2283	1929	4080	0.113417	0.0156153	0.00868054	9.5
2283	1929	4080	0.00681629	0.125423	0.0286271	16.4
2283	1929	4080	2.79958	0.107834	0.0162595	16.4
2283	1929	4080	0.00459203	0.1518	0.044611	8.8
2283	1930	3540	0.121572	0.023108	0.0110059	13.9
2283	1930	3540	0.00717589	0.276404	0.0524218	16.8
2283	1930	3540	0.528228	0.222043	0.0418435	13.4
2283	1931	3555	20.0577	0.190349	0.0390055	9.9
2283	1932	3674	173.999	0.50878	0.0511485	12.9
2283	1932	3674	0.458307	0.219031	0.287395	9.6
2283	1932	3674	0.0921678	0.335873	0.0638371	17.4
2283	1932	3674	1.40352	0.314489	0.107994	13
2283	1933	3555	0.0964193	0.0647016	0.0485445	10.2
2283	1933	3555	0.344068	0.130921	0.0246758	12.1
2283	1933	3555	0.0153348	0.178038	0.0285891	15.9
2283	1933	3555	1.42552	2.47882	0.0222195	12.5
2283	1934	4274	1.18324	2.80791	0.532866	9
2283	1934	4274	5.07984	0.33289	0.497319	11.33
2283	1934	4274	17.9849	0.775056	0.169047	15.4
2283	1934	4274	4.26121	0.109736	0.148668	4.2
2283	1934	4274	28.2097	0.229166	0.0391358	11.33
2283	1934	4274	4.35728	0.281686	0.107634	17.3
2283	1934	4274	2.7451	0.179648	0.0720829	10.8
2283	1935	4008	0.55557	0.131293	0.0656214	6.6
2283	1935	4008	32.8173	0.2601	2	21.2
2283	1935	4008	9.13964	0.559886	0.0317563	10.93
2283	1935	4008	0.216534	0.235007	0.207479	15.8
2283	1935	4008	0.0812794	0.178448	0.455994	7.9
2283	1935	4008	1.16222	0.089419	0.122126	9.67
2283	1936	3715	0.361385	0.19514	0.04764	18.3
2283	1936	3715	0.00703168	0.621869	0.0292369	10.4
2283	1936	3715	2.55694	0.108431	0.037402	11
2283	1936	3715	11.9747	0.0815685	0.0203762	10.73
2283	1936	3715	0.0434604	0.134299	0.061523	15.7
2283	1936	3715	0.0674876	0.128607	0.0684439	8
2283	1937	3469	0.264176	0.353376	0.0409081	12.5
2283	1937	3469	0.38303	0.331046	0.0382541	17.3
2283	1937	3469	1.73213	0.800927	0.0161084	10.9
2283	1937	3469	3.35694	0.511785	0.0277808	11.2
2283	1937	3469	2.39155	0.678387	0.050042	12.63
2283	1937	3469	0.468991	0.221891	0.0920246	17.3
2283	1937	3469	4.81844	0.261445	0.102917	8
2283	1938	3126	0.0130014	0.0992915	0.0735871	12.8
2283	1938	3126	0.791642	0.154879	0.113595	18.6
2283	1938	3126	0.144123	0.0558146	0.0338785	12.4
2283	1938	3126	0.143057	0.0943967	0.0757223	13.2
2283	1939	2760	0.009779	0.069407	0.0184149	12.56
2283	1939	2760	0.151335	0.193782	0.0348416	19.85
2283	1939	2760	0.268688	0.0519462	0.0399969	9.8
2283	1940	2711	1.13173	0.0568409	0.0114348	13.95
2283	1940	2711	0.0996694	0.255439	0.0184749	12.1
2283	1940	2711	0.872488	1.24157	0.0270938	12.86
2283	1940	2711	0.855628	0.189567	0.0734544	19.3
2283	1940	2711	0.74206	0.31509	0.0277685	10.1
2283	1941	1880	0.426027	0.153202	0.0195736	12.6
2283	1941	1880	1.79535	0.90183	0.0270234	15.8
2283	1941	1880	0.108217	0.576812	0.0402088	18.3
2283	1942	1650	12.1474	3.97028	0.137499	11
2283	1942	1650	0.0246285	1.35083	0.0574225	12.6
2283	1943	4255	0.59593	0.132314	0.0362782	12.9
2283	1943	4255	0.438143	0.494222	0.0624909	10.85
2283	1943	4255	20.3529	0.629299	0.0768887	14.5
2283	1943	4255	0.181294	0.247602	0.0816408	10.5
2283	1943	4255	0.0115777	0.575678	0.318245	12.6
2283	1943	4255	0.0442403	0.305475	0.467205	17.4
2283	1943	4255	1.25617	0.240101	0.17159	10.5
2283	1944	3653	1.47392	0.200913	0.0383213	12.9
2283	1944	3653	114.301	1.03282	0.116701	13.3
2283	1944	3653	39.61	0.214782	0.0713076	8.1
2283	1944	3653	88.2256	0.339464	0.0778991	7.15
2283	1944	3653	366	0.463535	0.156542	10.6
2283	1944	3653	15.4404	0.357617	0.0414178	8.6
2283	1944	3653	35.2508	0.368682	0.0509566	7.8
2283	1945	3520	10.5332	0.558644	0.0252148	8.13
2283	1945	3520	7.02963	1.55475	0.3097	12
2283	1945	3520	77.1665	2.74897	0.0478958	10.5
2283	1945	3520	4.59435	0.591213	0.0549053	8.13
2283	1945	3520	52.6725	1.39422	0.10511	13.4
2283	1945	3520	11.0302	1.17987	0.118444	15.9
2283	1945	3520	18.4116	0.74797	0.0645524	13.6
2283	1946	3690	0.952106	0.060428	0.0864724	13.5
2283	1946	3690	0.23581	0.105232	0.176777	15.3
2283	1946	3690	0.0462188	0.244029	0.299983	9.8
2283	1947	3190	0.212718	0.318418	0.103692	14.4
2283	1947	3190	0.00221353	0.13233	0.381425	15.4
2283	1948	2079	0.612779	0.0732736	0.16335	13.8
2283	1948	2079	0.421914	0.0620214	0.107793	16.6
2283	1948	2079	0.573085	0.0957418	0.011631	17.1
2283	1949	3798	4.05685	0.877258	0.0167676	13.4
2283	1949	3798	1.00032	0.393147	0.053547	11.6
2283	1949	3798	1.74023	1.08519	0.052853	14.7
2283	1950	3803	3.48256	0.103066	0.049012	14.6
2283	1950	3803	2.24931	0.0911803	0.054616	11.2
2283	1950	3803	0.20032	0.193504	0.0211691	16.6
2283	1951	4601	25.4855	0.952128	0.0159849	15.7
2283	1952	3198	0.0292873	0.102525	0.0384299	16.6
2283	1952	3198	0.312573	0.129429	0.217995	17.1
2283	1952	3198	0.16996	0.112814	0.0778918	12.4
2283	1953	1712	0.00742206	0.166813	0.09332	11.7
2283	1953	1712	1.0957	0.159005	0.0477034	19.9
2283	1954	3639	2.14591	0.313677	0.0185941	15.4
2283	1954	3639	30.1067	0.361509	0.0419796	11.5
2283	1954	3639	1.72544	0.113865	0.156954	8.2
2283	1955	3775	0.18496	0.117706	0.0211057	15.2
2283	1955	3775	0.147352	0.155745	0.0172345	11.9
2283	1955	3775	0.668445	0.182702	0.0409654	10.1
2352	2670	38	122.752	86.7202	0.023579	17.3
2352	2672	19.9777	124.343	2.33941	0.0426101	17
2352	2681	25.9833	79.4657	4.29297	0.0193173	15.9
2352	2692	95.9921	0.188658	0.0530966	0.0186765	15.7
2352	2705	63.0001	0.832572	0.222913	0.0337427	11.5
2352	2710	83	241.709	26.1624	0.0894202	13.9
2352	2711	55.9501	1.40385	2.66004	0.0466087	16.6
2352	2718	64.0001	23.2795	0.322942	0.0492298	10.3
2352	2719	56.9259	1.73457	2.57792
2321	3482	1250.88	0.0055	0.006	0.066	25.5
2321	3482	1250.88	0.1102	0.0904	0.093	8.9
2321	3482	1250.88	0.0748	0.0346	0.094	4.2
2321	3482	1250.88	0.0037	0.0819	0.07	NA
2321	3483	1224.62	0.0711	0.0633	0.084	21.2
2321	3483	1224.62	0.116	0.1865	0.117	8.7
2321	3483	1224.62	0.0262	0.0667	0.083	5.6
2321	3483	1224.62	0.0058	0.0168	0.081	NA
2321	3484	1234.78	0.0483	0.1098	0.076	28.5
2321	3484	1234.78	0.0333	0.2325	0.121	12.6
2321	3484	1234.78	0.0196	0.0604	0.093	10.6
2321	3484	1234.78	0.0196	0.1859	0.094	NA
2321	3485	1207.1	0.0348	0.1166	0.092	26.8
2321	3485	1207.1	0.0243	0.0546	0.078	13.7
2321	3485	1207.1	0.0068	0.0205	0.106	11
2321	3485	1207.1	0.0033	0.055	0.095	NA
2321	3486	1058.76	0.0121	0.1905	0.118	23.7
2321	3486	1058.76	0.8171	0.0336	0.18	8.9
2321	3486	1058.76	0.1413	0.2433	0.11	13.9
2321	3486	1058.76	0.4012	0.1994	0.209	NA
2321	3487	1318.02	0.0614	0.748	0.14	23.4
2321	3487	1318.02	0.3349	0.1454	0.168	6.1
2321	3487	1318.02	0.0136	0.1244	0.114	16.1
2321	3487	1318.02	0.175	0.1861	0.139	NA
2321	3488	1203.02	0.2597	0.2498	0.097	28.5
2321	3488	1203.02	0.0646	0.1152	0.104	11.2
2321	3488	1203.02	0.0369	0.0869	0.09	15.9
2321	3488	1203.02	0.1429	0.1137	0.083	NA
2321	3489	1645	0.0169	0.1174	0.108	17.4
2321	3489	1645	0.034	0.055	0.102	8.6
2321	3489	1645	0.0114	0.0649	0.077	8.3
2321	3489	1645	0.0272	0.0789	0.066	NA
2321	3490	1645	0.195	0.514	0.126	17.7
2321	3490	1645	0.1224	0.3616	0.147	8.8
2321	3490	1645	0.0251	0.0503	0.089	9
2321	3490	1645	0.3789	0.225	0.149	NA
2321	3491	1733.8	0.0131	0.0756	0.079	18.6
2321	3491	1733.8	0.0318	0.1883	0.084	9.8
2321	3491	1733.8	0.028	0.125	0.075	11.5
2321	3491	1733.8	0.1235	0.0459	0.065	NA
2321	3492	1156.18	0.4369	4.7493	0.768	22.3
2321	3492	1156.18	0.3504	0.7191	0.258	13.6
2321	3492	1156.18	0.1701	0.2354	0.134	15
2321	3492	1156.18	1.172	0.3212	0.416	NA
2321	3493	1210.12	0.0689	0.0602	0.078	23.4
2321	3493	1210.12	0.0235	0.1185	0.104	8.1
2321	3493	1210.12	0.0449	0.0535	0.097	6.8
2321	3493	1210.12	0.048	0.2974	0.108	NA
2321	3494	1274.02	0.0053	0.036	0.064	32.2
2321	3494	1274.02	0.0313	0.1676	0.1	9.1
2321	3494	1274.02	0.0345	0.1436	0.093	10.8
2321	3494	1274.02	0.0503	0.0242	0.082	NA
2321	3495	1165.7	0.1475	0.0616	0.09	26.4
2321	3495	1165.7	0.0517	0.1075	0.121	8.8
2321	3495	1165.7	0.0153	0.0558	0.08	9
2321	3495	1165.7	0.0067	0.0794	0.087	NA
2321	3496	1213.9	0.2958	0.9665	0.177	32.9
2321	3496	1213.9	0.0255	0.1894	0.104	10.4
2321	3496	1213.9	0.0078	0.0102	0.077	11.3
2321	3496	1213.9	0.0106	0.0608	0.077	NA
2321	3497	1101.98	0.085	0.336	0.122	33.6
2321	3497	1101.98	0.2453	0.161	0.118	11.8
2321	3497	1101.98	0.1866	0.013	0.095	16.4
2321	3497	1101.98	0.0447	0.0746	0.135	NA
2321	3498	1191.12	0.0136	0.1783	0.083	25.3
2321	3498	1191.12	0.111	0.1752	0.103	8.4
2321	3498	1191.12	0.2438	0.0476	0.146	5.7
2321	3498	1191.12	0.1124	0.1482	0.206	NA
2321	3499	1245	0.0354	0.1544	0.089	32.7
2321	3499	1245	0.0323	0.0935	0.117	14.1
2321	3499	1245	0.0022	0.0972	0.092	11.3
2321	3499	1245	0.0178	0.07	0.093	NA
2321	3500	1158.76	1.1622	2.1728	0.555	22.9
2321	3500	1158.76	0.6179	0.4104	0.216	7.6
2321	3500	1158.76	0.2648	0.3965	0.128	14.3
2321	3500	1158.76	0.189	0.5238	0.232	NA
2321	3501	1423.02	0.0234	0.0841	0.078	27.7
2321	3501	1423.02	0.2523	0.1523	0.117	14.3
2321	3501	1423.02	0.0113	0.0536	0.092	4.4
2321	3501	1423.02	0.0135	0.0787	0.074	NA
2321	3502	1438.8	0.0539	0.1797	0.121	19.7
2321	3502	1438.8	0.107	0.0714	0.093	9.5
2321	3502	1438.8	0.0044	0.0506	0.087	7.2
2321	3502	1438.8	0.0585	0.1335	0.086	NA
2321	3503	998.92	0.0481	0.0954	0.16	13.9
2321	3503	998.92	0.0483	0.0999	0.091	15.1
2321	3503	998.92	0.2305	0.1244	0.168	NA
2321	3504	1282	0.1143	0.721	0.445	30.6
2321	3504	1282	0.103	0.0837	0.101	8.6
2321	3504	1282	0.0728	0.0172	0.076	12.7
2321	3504	1282	0.0215	0.2389	0.341	NA
2321	3505	1172	0.0044	0.1016	0.074	26
2321	3505	1172	0.023	0.0924	0.096	8.9
2321	3505	1172	0.0106	0.0632	0.085	10.3
2321	3505	1172	0.0085	0.0446	0.085	NA
2321	3506	1089	0.0551	0.1095	0.079	24.5
2321	3506	1089	0.2111	0.0493	0.102	7.8
2321	3506	1089	0.1909	0.0332	0.103	6.9
2321	3506	1089	0.0828	0.1567	0.098	NA
2321	3507	1165	0.2083	0.59	0.18	29.6
2321	3507	1165	0.1644	0.1953	0.116	9.1
2321	3507	1165	0.0683	0.0182	0.088	6.1
2321	3507	1165	0.1112	0.053	0.19	NA
2321	3508	1034	0.1322	0.1396	0.111	31
2321	3508	1034	0.0526	0.2717	0.131	11
2321	3508	1034	0.0168	0.0265	0.115	15.8
2321	3508	1034	0.3053	0.4435	0.195	NA
2321	3509	1054	0.0978	0.381	0.113	26.6
2321	3509	1054	0.1206	0.0781	0.135	14.2
2321	3509	1054	0.0289	0.11	0.089	10.7
2321	3509	1054	0.016	0.0362	0.087	NA
2321	3510	1136.14	0.5543	0.1075	0.168	32.4
2321	3510	1136.14	0.0926	0.2542	0.21	11.7
2321	3510	1136.14	0.0015	0.01	0.074	14.9
2321	3510	1136.14	0.0347	0.0262	0.077	NA
2321	3511	1214	0.4276	0.5864	0.227	24.3
2321	3511	1214	0.4742	0.3417	0.167	11.3
2321	3511	1214	0.0369	0.0782	0.093	15.3
2321	3511	1214	1.5489	0.5431	0.504	NA
2321	3512	1038	0.101	0.2145	0.116	27.6
2321	3512	1038	0.0192	0.1088	0.114	14.4
2321	3512	1038	0.1332	0.2386	0.1	15.2
2321	3512	1038	0.0513	0.2028	0.119	NA
2321	3513	805.73	0.1296	0.0648	0.122	7.6
2321	3513	805.73	0.0292	0.101	0.101	14.6
2321	3513	805.73	0.1764	0.3024	0.198	NA
2321	3514	991.44	0.004	0.0254	0.07	31.9
2321	3514	991.44	0.0496	0.1316	0.132	10.9
2321	3514	991.44	0.0182	0.0555	0.081	14
2321	3514	991.44	0.0677	0.147	0.109	NA
2321	3515	996	0.0068	0.4401	0.119	26.2
2321	3515	996	0.4538	0.3694	0.154	9.8
2321	3515	996	0.031	0.1843	0.104	8.3
2321	3515	996	0.0269	0.1634	0.109	NA
2321	3516	849	0.0693	0.1753	0.098	28.4
2321	3516	849	0.0784	0.1198	0.101	16.1
2321	3516	849	0.0847	0.2026	0.101	16
2321	3516	849	0.2255	0.0146	0.106	NA
2321	3517	811.18	0.0308	0.5935	0.215	28
2321	3517	811.18	0.1058	0.194	0.117	10.9
2321	3517	811.18	0.0407	0.0837	0.104	8.9
2321	3517	811.18	0.0257	0.1834	0.208	NA
2321	3518	746.52	0.1508	0.517	0.126	26.5
2321	3518	746.52	0.0374	0.1578	0.097	13.8
2321	3518	746.52	0.008	0.2192	0.105	13.1
2321	3518	746.52	0.1042	0.0599	0.109	NA
2321	3519	419	0.3385	0.0324	0.128	16.8
2321	3519	419	0.0562	0.1399	0.124	16.4
2321	3519	419	0.3379	0.0228	0.165	NA
2322	3520	419	13.5	3.8	2.7	20.8
2329	3636	2	33.7	0.47
2329	3636	2	19.3	0.19
2329	3636	2	38.3	0.48
2329	3636	2	115	0.75
2330	3637	2	0.736	0.309	0.036	27.8
2330	3637	2	1.533	0.371	0.103	27.8
2339	3655	1099.2	0.0599	0.032	0.457	33.8
2339	3655	1099.2	1.4835	0.3243	0.295	5.5
2339	3655	1099.2	0.0092	0.0647	0.151	3.1
2339	3655	1099.2	0.0932	-0.0387	0.124	19.5
2339	3656	995.79	0.0955	0.0321	0.134	7.5
2339	3656	995.79	0.0145	-0.0105	0.273	24.1
2339	3657	1107.78	0.0196	0.0073	0.243	16.7
2339	3657	1107.78	0.2545	0.0418	0.111	12.5
2339	3657	1107.78	0.1257	0.0451	0.133	12.2
2339	3657	1107.78	0.6543	-0.0364	0.203	21.3
2339	3658	1140.82	0.0374	-0.0025	0.098	9.7
2339	3659	833.04	0.0234	0.0333	0.268	21.3
2339	3659	833.04	0.2063	0.1017	0.128	28.8
2339	3659	833.04	0.8033	0.0773	0.134	10.3
2339	3660	1028.92	0.3304	0.1805	0.116	11.2
2339	3660	1028.92	0.7061	-0.0453	0.402	30.6
2339	3661	742.04	0.0317	0.0133	0.301	2
2339	3661	742.04	0.0265	0.016	0.271	22.4
2339	3661	742.04	1.2753	-0.3624	0.19	26.3
2339	3662	746.316	0.0459	0.0501	0.16	11.1
2339	3662	746.316	0.0633	0.029	0.129	10.2
2339	3662	746.316	0.184	0.0903	0.244	25.5
2339	3662	746.316	2.4404	0.3547	0.129	30.5
2339	3663	752	0.0216	0.096	0.223	11.6
2339	3663	752	0.0613	0.0617	0.301	5.8
2339	3663	752	1.4916	-0.2052	0.609	28
2339	3664	784	0.0457	0.016	1.372	11.5
2339	3664	784	0.0101	0.0942	0.155	7.3
2339	3664	784	0.0101	0.0241	0.243	27.9
2339	3664	784	0.0489	-0.0306	0.16	28
7165	7274	2.7161	0.06	0.48	0.172	11.2
7165	7275		0.05	0.25	0.116	4.9
7165	7278		3.01	2.95	0.12	24
7165	7279		0.07	0.31	0.05
7165	7280		0.29	1.06	0.09
7172	7291	298	0.47	0.944
2266	7374	150	2.18204	11.3466
7205	7374		1.5586	12.9676
2266	7375	150	0.62344	37.4064
7205	7375		0.748128	15.773
7165	7416		0.14	2.27
7170	7418	30	2.232	0.1248
7170	7419	30	2.7528	1.0392
7170	7420	30	1.4736	2.544
7172	7635	229	0.54	1.631
7172	7636	260	0.166	1.882
7172	7637	269	0.365	0.68
7172	7638	265	7.333	4.653
7172	7639	265	5.346	1.207
7172	7640	270	5.303	0.885
7172	7641	270	1.48	1.042
11290	11292	210	0.04	2.01	0.514	20.1
11290	11293	207	0.21	1.92	1.14	19.3
11894	11890	10	15.8	1.4
